# Functional and Genetic Analysis of Viral Receptor ACE2 Orthologs Reveals a Broad Potential Host Range of SARS-CoV-2

**DOI:** 10.1101/2020.04.22.046565

**Authors:** Yinghui Liu, Gaowei Hu, Yuyan Wang, Xiaomin Zhao, Fansen Ji, Wenlin Ren, Mingli Gong, Xiaohui Ju, Yuanfei Zhu, Xia Cai, Jianping Wu, Xun Lan, Youhua Xie, Xinquan Wang, Zhenghong Yuan, Rong Zhang, Qiang Ding

**Author notes:** Corresponding authors (Q.D.); (R.Z.); (Z.Y.). These authors contributed equally to this work (Yinghui Liu, Gaowei Hu, Yuyan Wang, Xiaomin Zhao).

## Abstract

The pandemic of Coronavirus Disease 2019 (COVID-19), caused by severe acute respiratory syndrome coronavirus 2 (SARS-CoV-2), is a major global health threat. Epidemiological studies suggest that bats are the natural zoonotic reservoir for SARS-CoV-2. However, the host range of SARS-CoV-2 and intermediate hosts that facilitate its transmission to humans remain unknown. The interaction of coronavirus with its host receptor is a key genetic determinant of host range and cross-species transmission. SARS-CoV-2 uses angiotensin-converting enzyme 2 (ACE2) as the receptor to enter host cells in a species-dependent manner. It has been shown that human, palm civet, pig and bat ACE2 can support virus entry, while the murine ortholog cannot. In this study, we characterized the ability of ACE2 from diverse species to support viral entry. We found that ACE2 is expressed in a wide range of species, with especially high conservation in mammals. By analyzing amino acid residues of ACE2 critical for virus entry, based on structure of SARS-CoV spike protein interaction with human, bat, palm civet, pig and ferret ACE2, we identified approximately eighty ACE2 proteins from mammals that could potentially mediate SARS-CoV-2 entry. We chose 48 representative ACE2 orthologs among eighty orthologs for functional analysis and it showed that 44 of these mammalian ACE2 orthologs, including those of domestic animals, pets, livestock, and animals commonly found in zoos and aquaria, could bind SARS-CoV-2 spike protein and support viral entry. In contrast, New World monkey ACE2 orthologs could not bind SARS-CoV-2 spike protein and support viral entry. We further identified the genetic determinant of New World monkey ACE2 that restricts viral entry using genetic and functional analyses. In summary, our study demonstrates that ACE2 from a remarkably broad range of species can facilitate SARS-CoV-2 entry. These findings highlight a potentially broad host tropism of SARS-CoV-2 and suggest that SARS-CoV-2 might be distributed much more widely than previously recognized, underscoring the necessity to monitor susceptible hosts to prevent future outbreaks.
