## Supplemental Table 1 for "Functional and Genetic Analysis of Viral Receptor ACE2 Orthologs Reveals a Broad Potential Host Range of SARS-CoV-2"

### Sheet: Sheet1
	Supplemental Table 1: ACE2 proteins with potential ability to support SARS-CoV-2 entry
	ID	Species	Common Name	NCBI Accession
	#1	Homo sapiens	Human	NP_001358344.1
	#2	Pan troglodytes	Chimpanzee	XP_016798468.1
		Pan paniscus	Pygmy chimpanzee	XP_008972428.1
	#3	Gorilla gorilla gorilla	Western lowland gorilla	XP_018874749.1
	#4	Nomascus leucogenys	Northern white-cheeked gibbon	XP_003261132.2
	#5	Pongo abelii	Sumatran orangutan	NP_001124604.1
		Macaca mulatta	Rhesus monkey	NP_001129168.1
	#6	Macaca fascicularis	Crab-eating macaque	XP_005593094.1
		Macaca nemestrina	Pig-tailed macaque	XP_011733505.1
		Cercocebus atys	Sooty mangabey	XP_011891198.1
		Mandrillus leucophaeus	Drill	XP_011850923.1
	#7	Papio anubis	Olive baboon	XP_021788732.1
	#8	Theropithecus gelada	Gelada	XP_025227847.1
		Chlorocebus sabaeus	Green monkey	XP_007989304.1
	#9	Rhinopithecus roxellana	Golden snub-nosed monkey	XP_010364367.2
	#10	Piliocolobus tephrosceles	Ugandan red Colobus	XP_023054821.1
	#11	Callithrix jacchus	white-tufted-ear marmoset	XP_008987241.1
	#12	Sapajus apella	Tufted capuchin	XP_032141854.1
		Cebus capucinus imitator	White-headed Capuchin	XP_017367865.1
		Aotus nancymaae	Nancy Ma’s Night Monkey	XP_012290105.1
	#13	Saimiri boliviensis boliviensis	Bolivian squirrel monkey	XP_010334925.1
		Propithecus coquereli	(Coquerel's sifaka)monkey	XP_012494185.1
	#14	Oryctolagus cuniculus	Rabbit	XP_002719891.1
		Ochotona princeps	American pika	XP_004597549.2
		Mesocricetus auratus	Golden hamster	XP_005074266.1
	#15	Cricetulus griseus	Chinese hamster	XP_003503283.1
	#16	Peromyscus leucopus	White-footed mouse	XP_028743609.1
		Peromyscus maniculatus bairdii	Prairie Deer Mouse	XP_006973269.1
	#18	Jaculus jaculus	Lesser Egyptian jerboa	XP_004671523.1
	#19	Ictidomys tridecemlineatus	Thirteen-lined ground squirrel	XP_005316051.3
	#20	Sus scrofa	Pig	NP_001116542.1
	#21	Globicephala melas	Long-finned pilot whale	XP_030703991.1
		Lagenorhynchus obliquidens	Pacific white-sided dolphin	XP_026951598.1
	#22	Orcinus orca	Killer whale	XP_004269705.1
	#23	Tursiops truncatus	Common bottlenose dolphin	XP_019781177.1
	#24	Delphinapterus leucas	Beluga whale	XP_022418360.1
		Monodon monoceros	Narwhal	XP_029095804.1
	#25	Neophocaena asiaeorientalis asiaeorientalis	Finless Porpoise	XP_024599894.1
	#26	Lipotes vexillifer	Yangtze River dolphin	XP_007466389.1
	#27	Physeter catodon	Sperm whale	XP_023971279.1
		Balaenoptera acutorostrata scammoni	Minke Whale	XP_028020351.1
	#28	Bos taurus	Cattle	XP_005228485.1
		Bos indicus	Bos taurus indicus	XP_019811719.1
		Bos indicus x Bos taurus	Hybrid cattle	XP_027389727.1
		Bison bison bison	American plain bison	XP_010833001.1
		Odocoileus virginianus texanus	White-tailed fawns	XP_020768965.1
	#29	Bos mutus	Wild yak	XP_005903173.1
	#30	Bubalus bubalis	Water buffalo	XP_006041602.1
	#31	Ovis aries	Sheep	XP_011961657.1
	#32	Capra hircus	Goat	NP_001277036.1
	#33	Rousettus aegyptiacus	Egyptian rousette	XP_015974412.1
		Vombatus ursinus	Common wombat	XP_027691156.1
	#34	Phascolarctos cinereus	Koala	XP_020863153.1
		Trichechus manatus latirostris	Florida manatee	XP_004386381.1
	#35	Equus caballus	Horse	XP_001490241.1
		Equus przewalskii	Przewalski's horse	XP_008542995.1
		Equus asinus	Ass	XP_014713133.1
	#36	Ceratotherium simum simum	Southern white rhinoceros	XP_004435206.1
	#37	Canis lupus familiaris	Dog	NP_001158732.1
		Canis lupus dingo	Dingo dog	XP_025292925.1
	#38	Vulpes vulpes	Red fox	XP_025842512.1
	#39	Ailuropoda melanoleuca	Giant panda	XP_002930657.1
		Ursus maritimus	Polar bear	XP_008694637.1
	#40	Ursus arctos horribilis	Bear	XP_026333865.1
	#41	Zalophus californianus	California sea lion	XP_027465353.1
	#42	Eumetopias jubatus	Steller sea lion	XP_027970822.1
		Callorhinus ursinus	Northern fur seal	XP_025713397.1
		Odobenus rosmarus divergens	Pacific walrus	XP_004415448.1
		Phoca vitulina	Harbor seal	XP_032245506.1
	#43	Neomonachus schauinslandi	Hawaiian monk seal	XP_021536480.1
		Mustela putorius furo	Domestic ferret	NP_001297119.1
	#44	Mustela erminea	Stoat	XP_032187677.1
		Enhydra lutris kenyoni	Sea Otter	XP_022374078.1
	#45	Felis catus	Domestic cat	XP_023104564.1
	#46	Lynx canadensis	Canada lynx	XP_030160839.1
		Acinonyx jubatus	Cheetah	XP_026910297.1
	#47	Puma concolor	Puma	XP_025790417.1
	#48	Panthera pardus	Leopard	XP_019273508.1
		Panthera tigris altaica	Amur tiger	XP_007090142.1
	#49	Manis javanica	Malayan pangolin	XP_017505746.1
