## Supplemental Table 2 for "Functional and Genetic Analysis of Viral Receptor ACE2 Orthologs Reveals a Broad Potential Host Range of SARS-CoV-2"

### Sheet: 47mammals
				Supplemental Table 2: ACE2 proteins predicted unable to support SARS-CoV-2 entry
				Species	Common Name	NCBI Accession	References
				Mus musculus	House mouse	NP_001123985.1
				Rattus norvegicus	Norway rat	NP_001012006.1
				Myotis brandtii	Brandts bat	XP_014399780.1
				Heterocephalus glaber	Naked mole-rat	XP_004866157.1
				Monodelphis domestica	Gray short-tailed opossum	XP_007500935.1
				Sarcophilus harrisii	Tasmanian devil	XP_031814825.1
				Dipodomys ordii	Ords kangaroo rat	XP_012887572.1
				Mus caroli	Ryukyu mouse	XP_021009138.1
				Mus pahari	Shrew mouse	XP_021043935.1
				Grammomys surdaster	Grammomys surdaster	XP_028617961.1
				Mastomys coucha	Southern multimammate mouse	XP_031226742.1
				Nannospalax galili	Upper Galilee mountains blind mole rat	XP_008839098.1
				Microtus ochrogaster	Prairie vole	XP_005358818.1
				Cavia porcellus	Domestic guinea pig	XP_023417808.1	bioRxiv preprint doi: https://doi.org/10.1101/2020.04.10.032342.
				Chinchilla lanigera	Long-tailed chinchilla	XP_013362428.1
				Octodon degus	Degu	XP_023575315.1
				Fukomys damarensis	Damara mole-rat	XP_010643477.1
				Marmota marmota marmota	Alpine marmot	XP_015343540.1
				Urocitellus parryii	Arctic ground squirrel	XP_026252505.1
				Marmota flaviventris	Yellow-bellied marmot	XP_027802308.1
				Suricata suricatta	meerkat	XP_029786256.1
				Vicugna pacos	Alpaca	XP_006212709.1
				Camelus ferus	Wild Bactrian camel	XP_006194263.1
				Camelus bactrianus	Bactrian camel	XP_010966303.1
				Camelus dromedarius	Arabian camel	XP_010991717.1
				Erinaceus europaeus	Western European hedgehog	XP_007538670.1
				Sorex araneus	European shrew	XP_004612266.1
				Condylura cristata	Star-nosed mole	XP_012585871.1
				Pteropus vampyrus	Large flying fox	XP_011361275.1
				Pteropus alecto	Black flying fox	XP_006911709.1
				Desmodus rotundus	Common vampire bat	XP_024425698.1
				Phyllostomus discolor	Pale spear-nosed bat	XP_028378317.1
				Miniopterus natalensis	Natal long-fingered bat	XP_016058453.1
				Hipposideros armiger	Great roundleaf bat	XP_019522936.1
				Eptesicus fuscus	Big brown bat	XP_008153150.1
				Myotis davidii	David's myotis	XP_006775273.1
				Myotis lucifugus	Little brown bat	XP_023609437.1
				Tupaia chinensis	Chinese tree shrew	XP_006164754.1	Zhao Y et al. bioRxiv preprint doi: https://doi.org/10.1101/2020.04.30.029736.
				Rhinopithecus bieti	Black snub-nosed monkey	XP_017744069.1
				Carlito syrichta	Philippine tarsier	XP_008062810.1
				Microcebus murinus	Gray mouse lemur	XP_020140826.1
				Otolemur garnettii	Small-eared galago	XP_003791912.1
				Orycteropus afer afer	Aardvark	XP_007951028.1
				Elephantulus edwardii	Cape elephant shrew	XP_006892457.1
				Echinops telfairi	Small Madagascar hedgehog	XP_004710002.1
				Chrysochloris asiatica	Cape golden mole	XP_006835673.1
				Loxodonta africana	African savanna elephant	XP_023410960.1
				Dasypus novemcinctus	Nine-banded armadillo	XP_004449124.1
				Ornithorhynchus anatinus	Platypus	XP_001515597.2
